# GITR and TIGIT immunotherapy provokes divergent multi-cellular responses in the tumor microenvironment of gastrointestinal cancers

**DOI:** 10.1101/2023.03.13.532299

**Authors:** Anuja Sathe, Carlos Ayala, Xiangqi Bai, Susan M. Grimes, Byrne Lee, Cindy Kin, Andrew Shelton, George Poultsides, Hanlee P. Ji

## Abstract

Understanding the cellular mechanisms of novel immunotherapy agents in the human tumor microenvironment (**TME**) is critical to their clinical success. We examined GITR and TIGIT immunotherapy in gastric and colon cancer patients using *ex vivo* slice tumor slice cultures derived from cancer surgical resections. This primary culture system maintains the original TME in a near-native state. We applied paired single-cell RNA and TCR sequencing to identify cell type specific transcriptional reprogramming. The GITR agonist was limited to increasing effector gene expression only in cytotoxic CD8 T cells. The TIGIT antagonist increased TCR signaling and activated both cytotoxic and dysfunctional CD8 T cells, including clonotypes indicative of potential tumor antigen reactivity. The TIGIT antagonist also activated T follicular helper-like cells and dendritic cells, and reduced markers of immunosuppression in regulatory T cells. Overall, we identified cellular mechanisms of action of these two immunotherapy targets in the patients’ TME.
