## Supplemental tables for "GITR and TIGIT immunotherapy provokes divergent multi-cellular responses in the tumor microenvironment of gastrointestinal cancers"

### Sheet: Supplemental Table 1
Supplemental Table 1: Sequencing metrics for scRNA-seq
Sample	Estimated Number of Cells	Mean Reads per Cell	Median Genes per Cell	Sequencing Saturation	Total Genes Detected	Median UMI Counts per Cell	Final number of cells analyzed
CRC_1_ctrl	8316	51716	1057	0.804	22170	2448	6410
CRC_1_GITR	9161	44056	911	0.808	22669	1945	6579
CRC_1_PMAIono	3972	92877	1423	0.851	21337	3798	2876
CRC_1_T0	1960	36108	996	0.593	19400	3259	1110
CRC_2_ctrl	2742	35454	554	0.696	18085	1026	1982
CRC_2_GITR	2845	36183	493	0.751	17883	909	2126
CRC_2_PMAIono	2165	50164	569	0.807	17582	1132	1524
CRC_2_T0	8802	23942	804	0.652	21556	1855	6466
CRC_3_ctrl	5211	13570	581	0.481	21006	965	4229
CRC_3_GITR	6365	14363	487	0.622	20933	820	4482
CRC_3_PMAiono	4708	20448	585	0.598	20242	1072	3417
CRC_3_T0	10032	20829	544	0.576	22985	1595	4569
CRC_4_ctrl	15578	24480	655	0.7	24623	1394	8432
CRC_4_PMAIono	4991	32127	1347	0.49	22535	3381	4037
CRC_4_T0	7149	40916	1179	0.62	24503	3875	4606
CRC_4_TIGIT	15573	23050	859	0.576	24417	1872	8893
CRC_5_ctrl	2266	50507	441	0.838	18743	836	1351
CRC_5_GITR	2060	43339	732	0.827	19329	1462	1132
CRC_5_PMAIono	798	175494	786	0.558	17076	1555	498
CRC_5_T0	5479	16615	707	0.638	22036	1335	4711
CRC_5_TIGIT	880	46739	850	0.645	17599	1619	543
CRC_6_ctrl	6361	8112	542	0.284	21325	958	4662
CRC_6_GITR	7275	8995	558	0.344	21427	996	5257
CRC_6_PMAIono	3412	20471	1004	0.493	21209	2456	2693
CRC_6_T0	12286	8275	605	0.352	23022	1249	9750
CRC_7_ctrl	4537	35211	1030	0.623	21719	2506	2902
CRC_7_GITR	4839	18684	883	0.486	21132	1854	3711
CRC_7_PMAIono	3722	56517	393	0.64	20612	3341	1373
CRC_7_T0	26523	26366	704	0.665	26422	2111	9121
CRC_7_TIGIT	8604	18007	944	0.556	22352	2030	6676
GC_1_1_ctrl	415	52941	1112	0.662	16728	2665	340
GC_1_1_GITR	946	69541	1152	0.833	17609	2437	475
GC_1_1_PMAIono	610	77091	1264	0.827	16147	3191	511
GC_1_1_T0	623	59651	1144	0.755	17892	3068	499
GC_1_2_ctrl	9718	13973	533	0.724	21751	903	6937
GC_1_2_GITR	26789	35789	760	0.869	24202	1519	13261
GC_1_2_T0	23608	18447	783	0.683	24009	1745	15061
GC_1_2_TIGIT	25925	48404	501	0.934	23498	896	12418
GC_1_3_ctrl	19645	17047	576	0.793	22995	1113	13127
GC_1_3_GITR	22383	11333	671	0.613	23071	1357	16153
GC_1_3_T0	26517	25792	841	0.767	24407	1956	18378
GC_1_3_TIGIT	21897	11514	681	0.604	23140	1370	13205

### Sheet: Supplemental Table 2
Supplemental Table 2: Differential gene expression in GITR
agonist treated CD8 T cells relative to control using MAST
with sample as a random effect
Gene	log_FC	FDR
CCL4	0.437757	5.97635e-116
NEAT1	0.233784	1.54469e-17
CCL4L2	0.205461	1.50418e-45
GZMA	0.178985	7.94073e-11
IFITM1	0.177985	1.1307e-09
GNLY	0.17694	0.000286633
ISG20	0.169141	3.61388e-11
NFKBIA	0.16823	2.55e-17
GIMAP7	0.166887	7.49309e-14
CCL3	0.165808	6.14142e-61
ZFP36L1	0.16349	1.21265e-16
KLF6	0.16223	6.54282e-09
HCST	0.162192	4.63868e-10
IFITM2	0.161097	3.21842e-08
PRF1	0.160603	1.01948e-13
NKG7	0.152121	1.17433e-07
MT-CO1	0.151335	5.75089e-30

### Sheet: Supplemental Table 3
Supplemental Table 3: Gene signatures for cytotoxic effectors
compiled from PMID 27124452, PMID 29942094 and CD8 dysfunction
from PMID 30595452
Cytotoxic effectors	CD8 dysfunction
GZMA	GBP2
GZMB	GALNT1
GZMK	TNFRSF1B
GZMH	PAG1
GNLY	ITGAE
PRF1	CCL3
IFNG	CD27
NKG7	TNFRSF9
KLRK1	CTLA4
KLRB1	CSF1
KLRD1	RAB27A
CTSW	MIR155HG
CST7	LYST
CCL4	KIR2DL4
CCL3	DGKH
	RDH10
	CXCL13
	TNS3
	SNAP47
	ENTPD1
	PHLDA1
	CD7
	AKAP5
	IFNG
	FAM3C
	PTMS
	PDCD1
	HAVCR2
	LAG3

### Sheet: Supplemental Table 4
Supplemental Table 4: Differential gene expression in TIGIT
antagonist treated CD8 T cells relative to control using MAST
with sample as a random effect
Gene	log_FC	FDR
IL32	0.732376	1.04535e-109
CCL5	0.704627	6.08911e-90
SH3BGRL3	0.603294	2.90632e-94
GZMK	0.559125	9.59898e-90
RARRES3	0.558477	6.10953e-88
GZMA	0.537622	5.24118e-73
IFITM1	0.53499	4.66741e-54
NKG7	0.534436	3.05608e-59
MT-ATP8	0.467097	2.91344e-46
CD74	0.392599	4.0248e-32
PFN1	0.392511	9.079e-39
HCST	0.392046	1.04662e-39
COTL1	0.387165	1.43733e-40
CD3D	0.379073	1.62411e-30
CST7	0.36471	1.08725e-33
CYBA	0.356723	1.47402e-43
ACTB	0.354401	1.56227e-64
CORO1A	0.341297	6.11773e-34
PSMB9	0.318901	7.23359e-30
GZMB	0.311897	7.86524e-29
HLA-DPB1	0.294057	4.3708e-29
S100A4	0.290884	1.25039e-23
MT-ND1	0.288914	1.03999e-17
RAC2	0.283167	3.37863e-29
MT-CO2	0.278681	1.85071e-67
PRF1	0.267204	2.45238e-26
MT-CYB	0.267187	1.03265e-23
MYL12A	0.265237	1.72807e-17
LIMD2	0.263793	1.90183e-24
GMFG	0.263697	6.39944e-22
GIMAP7	0.262834	5.74716e-26
HLA-DPA1	0.262518	5.11436e-25
LSP1	0.262356	1.86647e-21
CD3E	0.261581	1.55629e-15
S100A6	0.260063	2.4215e-14
MT-ATP6	0.259692	8.72128e-38
CD52	0.253642	2.74366e-22
B2M	0.25001	3.57115e-153
HSPE1	-0.257702	7.41893e-41
HIST1H4C	-0.265185	2.17259e-29
FTH1	-0.265501	1.44543e-40
NEAT1	-0.273081	4.82116e-37
RPL36A	-0.274337	2.17979e-38
SYTL3	-0.279359	4.16089e-26
RPL39	-0.32028	9.60173e-182
RPS27	-0.331596	1.44157e-204
RPL36	-0.334444	1.09936e-114
RPS21	-0.338364	5.76715e-117
ZFP36	-0.341163	1.23846e-39
IL7R	-0.373856	3.7043e-35
RPL37	-0.384425	2.47955e-116
RPS29	-0.397299	3.1222e-90
RPL26	-0.398744	7.40416e-106
RPL37A	-0.430927	3.43914e-87
RPL38	-0.452274	4.21489e-86
CREM	-0.469052	1.15377e-62
ZFAS1	-0.530405	1.93591e-71

### Sheet: Supplemental Table 5
Supplemental Table 5: Differential gene expression in TIGIT
inhibitor treated TFh-like cells relative to control using MAST
with sample as a random effect
Gene	log_FC	FDR
MT-ATP8	0.495191	1.03845e-41
SH3BGRL3	0.440547	2.69276e-64
IL32	0.42484	1.86018e-31
RARRES3	0.391991	1.05939e-57
CD74	0.369586	8.17855e-19
MT-ND1	0.356114	7.3557e-25
S100A4	0.352597	2.33254e-17
ACTB	0.335488	7.93195e-66
PFN1	0.303166	3.7872e-35
MT-CYB	0.300561	7.84414e-32
MT-CO2	0.292276	1.22249e-58
LTB	0.288345	9.26588e-28
CD7	0.286945	5.03141e-23
TAGLN2	0.286301	7.33222e-13
CXCL13	0.284905	2.83745e-06
S100A6	0.283131	2.57681e-14
TMSB4X	0.270792	7.71978e-50
MT-CO3	0.268123	8.76216e-26
H3F3A	0.260104	2.1527e-14
EID1	0.256082	4.02125e-20
CLIC1	0.256069	1.73179e-13
CYBA	0.254157	4.48121e-15
HMGB1	0.25374	1.02361e-12
SQSTM1	-0.254721	4.51311e-17
DUSP4	-0.255604	2.23419e-12
RPL36	-0.257289	1.05939e-57
SMCHD1	-0.262206	3.16875e-12
TMA7	-0.266259	1.34563e-29
RPS21	-0.271995	2.752e-57
RPL36A	-0.274151	2.68821e-20
SYTL3	-0.27954	1.89278e-17
SEC61G	-0.280531	1.09773e-29
ETS1	-0.289496	2.62644e-14
RPL37	-0.302687	7.76384e-68
JUNB	-0.312544	7.70046e-16
RPS27	-0.314715	4.74826e-109
RGS1	-0.323677	3.45753e-21
RPS29	-0.33747	8.61627e-39
ZFAS1	-0.339146	1.90617e-32
RPL37A	-0.343284	5.63684e-43
ZFP36	-0.361275	2.00116e-21
RPL38	-0.365757	1.11826e-41
MTRNR2L12	-0.368274	4.85356e-28
CREM	-0.371029	2.39795e-24
RPL26	-0.39742	2.45392e-77
MT2A	-0.489659	9.90994e-35

### Sheet: Supplemental Table 6
Supplemental Table 6: Differential gene expression in TIGIT
inhibitor treated Tregs relative to control using MAST
with sample as a random effect
Gene	log_FC	FDR
MT-ATP8	0.447019	1.01734e-08
IFITM1	0.327068	0.000910052
ITM2B	0.326113	0.000124249
LTB	0.295486	0.00288733
CD7	0.286753	7.11439e-07
UCP2	0.285624	0.0012934
CYBA	0.272347	9.93605e-05
ATP5F1D	0.260095	0.00552364
EEF1B2	0.259239	0.00209888
CST7	0.257795	0.00799081
MT-ND1	0.251584	0.0196584
CTLA4	-0.252929	0.000418768
ATP5MD	-0.258888	5.59462e-07
ATP5MF	-0.265392	0.000536756
RPL39	-0.268656	4.23603e-16
PAK2	-0.273403	0.00360372
TNFRSF4	-0.276433	0.000992668
DUSP4	-0.277215	0.0058405
MT1X	-0.286293	3.69121e-07
PMAIP1	-0.286319	0.000715783
TMEM258	-0.309966	7.60299e-08
RPL37A	-0.325428	8.8277e-12
ATP5ME	-0.329022	2.61589e-09
ETS1	-0.33236	0.000214315
TMA7	-0.333856	1.65418e-09
RPS21	-0.337722	4.20232e-12
RPL38	-0.350534	9.18905e-07
RPL37	-0.354563	2.29544e-16
NEAT1	-0.373435	4.63545e-11
RPL26	-0.424013	3.37345e-20
RPS29	-0.467381	1.1384e-12
MT2A	-0.657431	5.69828e-18

### Sheet: Supplemental Table 7
Supplemental Table 7: Differential gene expression in TIGIT
inhibitor treated DCs relative to control using MAST
with sample as a random effect
Gene	log_FC	FDR
IL32	0.593451	1.33e-12
MT-ATP8	0.560129	5.99e-09
MARCKSL1	0.436273	3.24e-05
MT-ND1	0.414839	1.66e-06
MT-CO1	0.373521	1.83e-12
MT-CO3	0.373448	3.72e-14
MT-CO2	0.367996	3.72e-14
AOC1	0.367822	9.69e-06
CCL17	0.35311	0.0384748
MT-ND2	0.328904	0.00027145
MT-ATP6	0.327485	4.95e-08
MT-CYB	0.320191	8.64e-06
CAPG	0.311696	0.003621
RAMP1	0.310868	0.00451573
GSTP1	0.296447	8.23e-07
TUBA1A	0.284548	0.0432956
CYBA	0.284507	4.19e-05
MT-ND4	0.284107	1.7e-06
SLC25A3	0.275842	0.0116936
YWHAB	0.275124	0.00471607
ANXA2	0.273749	0.0247684
COTL1	0.273204	0.00290793
FSCN1	0.270366	0.0159826
HMGN3	0.267187	0.00054463
PPA1	0.264475	0.00905356
HMGN2	0.262289	0.0127058
SH3BGRL3	0.256617	0.030184
MT-ND5	0.253269	0.0198447
RPL37	-0.254452	6.65e-10
P2RY10	-0.262629	9.69e-06
RPL36A	-0.271363	0.0043062
HSPE1	-0.272523	8.23e-07
ZFAS1	-0.278104	0.00664363
CREM	-0.290452	0.00774908
CXCL16	-0.292977	0.0366199
NEAT1	-0.294447	0.0250521
RPL26	-0.295434	1.44e-06
IL2RA	-0.300388	0.0335565
ETV3	-0.309873	0.00294993
NR4A3	-0.319208	0.00562506
MTHFD2	-0.342804	0.00152056
NFE2L2	-0.366509	6.4e-05
GPR65	-0.3828	1.17e-05
CXCL8	-0.393356	0.0124445
MIR155HG	-0.394268	0.00030585
